# The senescence-inhibitory p53 isoform Δ133p53α represses the proinflammatory chemokine CXCL10 in progeria model mice and naturally aged mice

**DOI:** 10.64898/2026.03.31.715385

**Authors:** Leo Yamada, Huaitian Liu, Curtis C. Harris, Izumi Horikawa

**Affiliations:** Laboratory of Human Carcinogenesis, Center for Cancer Research, National Cancer Institute, National Institutes of Health, Bethesda, Maryland 20892, USA; CCR Collaborative Bioinformatics Resource, Center for Cancer Research, National Cancer Institute, National Institutes of Health, Bethesda, Maryland 20892, USA

**Keywords:** p53 isoform, aging, progeria mice, Luminex assay, CXCL10, proinflammatory chemokine, human GTEx dataset

## Abstract

**Aims:** Δ133p53α is a naturally occurring isoform of the human p53 protein that inhibits p53-mediated cellular senescence. We previously reported that transgenic expression of this senescence-inhibitory p53 isoform counteracts aging-associated pathological changes in progeria model mice (heterozygous *Lmna^G609G/+^*). The anti-aging effect of Δ133p53α was attributed in part to reduced levels of the proinflammatory cytokine IL-6. This study aims to comprehensively profile Δ133p53α-induced changes in cytokines and chemokines.

**Methods:** A Luminex-based multiplex quantitative assay was performed using mouse serum samples from transgenic Δ133p53α-expressing *Lmna^G609G/+^* mice and non-expressing controls. Quantitative RT-PCR and RNA *in situ* hybridization assays were used to assess Cxcl10 expression in mouse tissues. In addition, gene expression datasets from human tissues were analyzed.

**Results:** We confirmed Δ133p53α-mediated repression of serum IL-6 levels. We also found that Δ133p53α reduced serum levels of CXCL1, IL-1α, and CXCL10. We further characterized CXCL10, which has not previously been associated with progeria in mice or humans. Consistent with reduced serum CXCL10 levels, both young (15-week-old) and old (10-month-old) Δ133p53α-expressing *Lmna^G609G/+^* mice showed reduced Cxcl10 expression in the liver, spleen, and brain, major organs that produce CXCL10, compared with age-matched non-expressing controls. In naturally aged wild-type mice (2 years old), transgenic Δ133p53α expression also significantly repressed Cxcl10 expression in the spleen and brain. An inverse association between CXCL10 and Δ133p53α levels was observed in human spleen tissues, suggesting physiological relevance to human aging.

**Conclusion:** CXCL10, a proinflammatory chemokine elevated in both accelerated and natural aging, is a potential target of the anti-inflammatory activity of Δ133p53α.
