## Supplementary Table S1 for "The senescence-inhibitory p53 isoform Δ133p53α represses the proinflammatory chemokine CXCL10 in progeria model mice and naturally aged mice"

### Sheet: Sheet1
Supplementary Table S1. Raw data from the mouse cytokine/chemokine 32-plex discovery assay.
Four factors (IL-1a, IL-6, CXCL10/IP-10, and CXCL1/KC) demonstrate D133p53a-mediated repression, showing statistical significance relative to at least one control group and a borderline trend relative to the other control group (p-values determined by the Mann–Whitney U test).
Results for the other 28 factors, which did not show statistically significant repression, are also listed.
Group	Δ133p53α	Cre-ERT2	Tamoxifen	Mouse ID	IL-1α (pg ml-1)				Group	Δ133p53α	Cre-ERT2	Tamoxifen	Mouse ID	IL-6 (pg ml-1)
WT	ー	ー	ー	160432-M	354.77				WT	ー	ー	ー	160432-M	0.35
				160463-M	523.92								160463-M	2.07
				160493-F	601.14								160493-F	1.78
				160452-F	275.46								160452-F	0.46
LmnaG609G/+	ー	ー	ー	160489-M	82.31				LmnaG609G/+	ー	ー	ー	160489-M	5.08
				160438-M	173.29								160438-M	12.71
				160483-F	201.15								160483-F	3.67
				160511-F	154.42								160511-F	1.86
LmnaG609G/+	＋	＋	ー	160373-M	448.55				LmnaG609G/+	＋	＋	ー	160373-M	20.16
				160506-M	321.37								160506-M	35.52
				160529-F	474.72								160529-F	1.82
				160530-F	3227.43								160530-F	2.76
LmnaG609G/+	＋	＋	＋	160474-M	43.22				LmnaG609G/+	＋	＋	＋	160474-M	1.13
				160478-M	52.48								160478-M	1.55
				160434-F	91.31								160434-F	0
				160436-F	33.45								160436-F	1.28
Group	Δ133p53α	Cre-ERT2	Tamoxifen	Mouse ID	CXCL10/IP-10 (pg ml-1)				Group	Δ133p53α	Cre-ERT2	Tamoxifen	Mouse ID	CXCL1 (pg ml-1)
WT	ー	ー	ー	160432-M	0.35				WT	ー	ー	ー	160432-M	50.86
				160463-M	2.07								160463-M	81.94
				160493-F	1.78								160493-F	72.93
				160452-F	0.46								160452-F	73.35
LmnaG609G/+	ー	ー	ー	160489-M	5.08				LmnaG609G/+	ー	ー	ー	160489-M	74.89
				160438-M	12.71								160438-M	49.52
				160483-F	3.67								160483-F	78.5
				160511-F	1.86								160511-F	99.6
LmnaG609G/+	＋	＋	ー	160373-M	20.16				LmnaG609G/+	＋	＋	ー	160373-M	168.47
				160506-M	35.52								160506-M	90.37
				160529-F	1.82								160529-F	140.58
				160530-F	2.76								160530-F	35.98
LmnaG609G/+	＋	＋	＋	160474-M	1.13				LmnaG609G/+	＋	＋	＋	160474-M	9.87
				160478-M	1.55								160478-M	47.11
				160434-F	0								160434-F	35.5
				160436-F	1.28								160436-F	35.98
Group	Δ133p53α	Cre-ERT2	Tamoxifen	Mouse ID	Eotaxin (pg ml-1)	G-CSF (pg ml-1)	GM-CSF (pg ml-1)	IFN-γ (pg ml-1)	IL-1β (pg ml-1)	IL-2 (pg ml-1)	IL-3 (pg ml-1)	IL-4 (pg ml-1)	IL-5 (pg ml-1)	IL-7 (pg ml-1)	IL-9 (pg ml-1)	IL-10 (pg ml-1)	IL-12p40 (pg ml-1)	IL-12p70 (pg ml-1)	IL-13 (pg ml-1)	IL-15 (pg ml-1)	IL-17 (pg ml-1)
WT	ー	ー	ー	160432-M	355.3	311.9	0	0.83	0	0	0.66	0.69	6.74	7.58	6.96	5.6	7.08	4.94	29.58	52.99	0.76
				160463-M	690.82	899.14	8.64	1.56	0	7.28	1.49	0.38	19.69	0	24.78	9.42	0	51.92	33.93	11.75	2.67
				160493-F	730.09	577.97	9.71	6.37	9.83	4.15	3.93	0.72	25.19	283.23	64.96	21.61	78.86	19.67	54.31	1166.89	1.66
				160452-F	563.15	1330.69	0	0	0	0	0.07	0.26	8.09	0	0	0.63	10.45	3.58	26.69	0.48	1.87
LmnaG609G/+	ー	ー	ー	160489-M	690.54	305.63	3.33	1.35	92.55	1.51	1.82	4.85	3.93	2.91	10.34	96.08	30.68	132.7	45.56	15.77	2.67
				160438-M	770.44	404.37	0	0	0	0	0	0.4	1.96	0	9.54	0.63	1.71	11.93	23.81	12.9	1.99
				160483-F	825.81	1035.22	0	0	1.54	0	0	0.37	1.75	0	0	2	0	11.93	38.28	20.95	0.83
				160511-F	783.67	516.53	0	0	0	1.38	0	0.73	5.33	0	0	3.52	7.99	15.06	45.56	21.53	1.66
LmnaG609G/+	＋	＋	ー	160373-M	863.22	703.28	62.98	82.8	0	128.43	0.76	0.32	13.73	0.67	338.23	160.95	0	96.41	371.74	30.22	2.98
				160506-M	769.41	612.44	242.94	378.02	10.88	1199.16	0.32	0.91	6.18	37.02	2396.91	54.93	43.61	103.51	1453.94	263.42	9.18
				160529-F	579.25	470.89	149.67	111.46	0	47.13	0	0.47	25.65	0	401.33	0	5.56	10.23	377.01	70.03	2.06
				160530-F	604.37	541.74	183.72	31.91	101.05	5	97.85	0.42	14.49	0	20.01	8.62	518.17	1198.82	44.1	1.58	1.69
LmnaG609G/+	＋	＋	＋	160474-M	838.06	560.38	0	0	2.48	0	0	0.25	2.6	0	0	2.66	8.6	14.49	35.38	6.63	1.53
				160478-M	843.57	360.96	3.75	0	0	0	0.12	0.7	5.04	1.91	0	25.11	2.29	26.95	40.46	25.58	2.3
				160434-F	552.8	417.55	0	0	5.39	0	0.22	0.67	8.4	48.35	0	19.37	0	21.99	32.48	520.9	1.76
				160436-F	341.37	307.02	0	0	0	0	0	0.27	1.78	11.93	0	2	0	5.76	19.49	119.75	1.47
Group	Δ133p53α	Cre-ERT2	Tamoxifen	Mouse ID	LIF (pg ml-1)	LIX (pg ml-1)	M-CSF (pg ml-1)	MCP-1 (pg ml-1)	MIG (pg ml-1)	MIP-1α (pg ml-1)	MIP-1β (pg ml-1)	MIP-2 (pg ml-1)	RANTES (pg ml-1)	TNFα (pg ml-1)	VEGF (pg ml-1)
WT	ー	ー	ー	160432-M	0.01	3124.47	1.95	32.35	174.46	21.75	38.42	0	27.11	0	0.44
				160463-M	0.09	4638.28	0.95	40.25	192.73	75.52	44.88	34.57	15.16	0	0.53
				160493-F	4.18	5156.3	15.44	73.62	422.72	115.72	87.19	66.93	37.6	3.63	0.76
				160452-F	0.04	4149.04	3.57	37.94	238.6	4.08	0	55.36	22.45	0	0.29
LmnaG609G/+	ー	ー	ー	160489-M	0.42	605.34	6.43	65.61	213.16	16.54	45.75	37.08	38.02	29.13	0.34
				160438-M	0.15	3442.84	2.75	28.11	86.21	0	44	32.01	38.44	0	0.52
				160483-F	0.16	4003.5	1.7	40.25	375.59	0	18.01	21.42	29.31	0.65	0.39
				160511-F	0.22	3325.64	4.41	43.98	292.63	0	21.06	18.71	39.11	3.05	0.97
LmnaG609G/+	＋	＋	ー	160373-M	0.5	3818.15	5.56	28.11	358.65	377.92	317.86	51.11	10.93	0	7.63
				160506-M	8.42	5776.82	4.41	21.25	341.68	114.75	108.44	32.01	18.99	3.2	100.42
				160529-F	0.02	4166.81	3.57	33.57	397.31	467.36	578.21	10.58	30.52	0	7.22
				160530-F	0.06	1642.27	92.05	527.45	187.11	122.79	558.2	5.23	243.59	195.06	0.17
LmnaG609G/+	＋	＋	＋	160474-M	0	1667.63	3.57	22.68	201.75	0	28.85	41.97	20.8	0	0.42
				160478-M	0.1	2869.4	2.48	18.26	206.86	0	48.72	53.26	37.78	0	0.45
				160434-F	4.76	3466.73	2.88	33.57	575.11	13.16	0	7.9	30.08	0	0.28
				160436-F	0.86	534.85	1.44	13.38	312.89	0	0	0	11.41	0	0.21
